# Towards Stewardship of Wild Species and Their Domesticated Counterparts: A Case Study in Northern Wild Rice (*Zizania palustris* L.)

**DOI:** 10.1101/2022.08.25.505308

**Authors:** Lillian McGilp, Matthew W. Haas, Mingqin Shao, Reneth Millas, Claudia Castell-Miller, Anthony J. Kern, Laura M. Shannon, Jennifer A. Kimball

**Author notes:** Department of Energy Joint Genome Institute, Lawrence Berkeley National Laboratory, Berkeley, CA 94720, USA.

## Abstract

Northern Wild Rice (NWR; *Zizania palustris* L.) is an aquatic, annual grass with significant ecological, cultural, and economic importance to the Great Lakes region of North America. In this study, we assembled and genotyped a diverse collection of 839 NWR individuals using genotyping-by-sequencing (GBS) and obtained 5,955 single-nucleotide polymorphisms (SNPs). Our collection consisted of samples from 12 wild NWR populations collected across Minnesota and Western Wisconsin, some of which were collected over two time points; a representative collection of cultivated NWR varieties and breeding populations; and a *Zizania aquatica* outgroup. Using these data, we characterized the genetic diversity, relatedness, and population structure of this broad collection of NWR genotypes. We found that wild populations of NWR clustered primarily by their geographical location, with some clustering patterns likely influenced by historical ecosystem management. Cultivated populations were genetically distinct from wild populations, suggesting limited gene flow between the semi-domesticated crop and its wild counterparts. The first genome-wide scans of putative selection events in cultivated NWR suggest that the crop is undergoing heavy selection pressure for traits conducive to irrigated paddy conditions. Overall, this study presents a large set of SNP markers for use in NWR genetic studies and provides new insights into the gene flow, history, and complexity of wild and cultivated populations of NWR.
