## Supplementary material for "Towards Stewardship of Wild Species and Their Domesticated Counterparts: A Case Study in Northern Wild Rice (*Zizania palustris* L.)": Tables S3 and S7: Table_S7_TajimaD (1).xlsx

### Sheet: Sheet1
Chromosome	BIN_START (bp)	# SNPs	Tajima's D		Chromosome	Position (bp)	# SNPs	XPCLR_score		Chromosome	Position (bp)	WEIR_AND_COCKERHAM_FST
ZPchr0001	11000000	1	-0.0245554		ZPchr0005	8527300	3	63.3239		ZPchr0001	2308530	0.103908
ZPchr0001	36000000	1	-0.0687584		ZPchr0005	8529300	3	77.2888		ZPchr0001	2308571	0.103908
ZPchr0002	2000000	2	-0.169152		ZPchr0005	8531300	3	72.2909		ZPchr0001	8436690	0.183588
ZPchr0002	34000000	1	-0.133415		ZPchr0005	8533300	3	70.7537		ZPchr0001	8436735	0.225169
ZPchr0002	70000000	2	-0.108729		ZPchr0005	8535300	3	75.4322		ZPchr0001	31139172	0.105964
ZPchr0002	71000000	1	-0.116856		ZPchr0005	8537300	3	74.094		ZPchr0001	45728340	0.286527
ZPchr0003	4000000	1	-0.0170437		ZPchr0005	8539300	3	77.6012		ZPchr0001	45728374	0.128831
ZPchr0005	63000000	3	-0.0381913		ZPchr0005	8541300	3	76.6363		ZPchr0001	63621119	0.109955
ZPchr0006	110000000	2	-0.0317254		ZPchr0005	8543300	3	69.4098		ZPchr0001	74426932	0.135261
ZPchr0008	7000000	1	-0.134105		ZPchr0005	8545300	3	63.3961		ZPchr0001	80906594	0.251077
ZPchr0008	48000000	1	-0.112254		ZPchr0005	8557300	3	63.4472		ZPchr0002	12421284	0.215705
ZPchr0009	6000000	5	-0.145402		ZPchr0005	8559300	3	69.6049		ZPchr0002	40510030	0.107727
ZPchr0009	44000000	1	-0.101573		ZPchr0005	8561300	3	71.6219		ZPchr0002	40510829	0.116428
ZPchr0009	50000000	2	-0.191566		ZPchr0005	8563300	3	78.0344		ZPchr0002	58621090	0.198897
ZPchr0009	53000000	2	-0.0439179		ZPchr0005	8565300	3	76.1547		ZPchr0002	58621091	0.281849
ZPchr0009	56000000	1	-0.0437232		ZPchr0005	8567300	3	71.0807		ZPchr0002	61211756	0.10354
ZPchr0010	105000000	1	-0.107989		ZPchr0005	8569300	3	75.1688		ZPchr0002	61211811	0.10354
ZPchr0012	48000000	1	-0.0817202		ZPchr0005	8571300	3	76.614		ZPchr0002	65405889	0.105506
ZPchr0012	53000000	1	-0.0479667		ZPchr0005	8573300	3	74.8065		ZPchr0002	65405935	0.105506
ZPchr0012	57000000	2	-0.0712736		ZPchr0005	8575300	3	71.511		ZPchr0002	65405940	0.280241
ZPchr0012	58000000	2	-0.0175279		ZPchr0005	8577300	3	67.2907		ZPchr0003	13442521	0.294753
ZPchr0012	93000000	1	-0.126232		ZPchr0005	8579300	3	64.4805		ZPchr0003	13442526	0.103908
ZPchr0013	24000000	2	-0.0583773		ZPchr0005	8581300	3	70.8731		ZPchr0003	13442560	0.294753
ZPchr0014	15000000	1	-0.0509406		ZPchr0005	8583300	3	72.2754		ZPchr0003	28257165	0.194788
ZPchr0015	38000000	1	-0.0578987		ZPchr0005	8585300	3	70.5282		ZPchr0003	53041408	0.189733
					ZPchr0005	8587300	3	77.9292		ZPchr0004	16467840	0.284545
					ZPchr0005	8589300	3	77.6396		ZPchr0004	45576591	0.446176
					ZPchr0005	8591300	3	75.782		ZPchr0004	45576592	0.210339
					ZPchr0005	8593300	3	72.8668		ZPchr0004	52221058	0.30884
					ZPchr0005	8595300	3	69.1887		ZPchr0004	69454228	0.155796
					ZPchr0005	8597300	3	74.3545		ZPchr0004	69454230	0.146698
					ZPchr0005	8599300	3	76.5927		ZPchr0004	83555500	0.17366
					ZPchr0005	8601300	3	76.525		ZPchr0004	85478711	0.125901
					ZPchr0005	8603300	3	75.5431		ZPchr0004	86861057	0.246394
					ZPchr0005	8605300	3	73.9471		ZPchr0004	90197397	0.163505
					ZPchr0005	8607300	3	71.8951		ZPchr0004	90197412	0.218532
					ZPchr0005	8609300	3	69.4979		ZPchr0004	90197438	0.169123
					ZPchr0005	8611300	3	66.8592		ZPchr0005	25044622	0.39476
					ZPchr0005	8613300	3	64.9206		ZPchr0005	42415991	0.4412
					ZPchr0005	8615300	3	64.2402		ZPchr0005	42426550	0.44125
					ZPchr0005	8617300	3	63.9128		ZPchr0005	42426555	0.390877
					ZPchr0005	8619300	3	63.4016		ZPchr0005	42426580	0.233467
					ZPchr0005	8621300	3	62.6351		ZPchr0005	50179976	0.384543
					ZPchr0005	8623300	3	61.6418		ZPchr0005	54672165	0.348812
					ZPchr0005	8625300	3	60.463		ZPchr0005	56744484	0.117048
					ZPchr0005	8627300	3	62.481		ZPchr0006	9962029	0.122075
					ZPchr0005	8629300	3	63.4214		ZPchr0006	9962073	0.111345
					ZPchr0005	8631300	3	63.0967		ZPchr0006	33536454	0.173001
					ZPchr0005	8633300	3	62.039		ZPchr0006	33536463	0.211072
					ZPchr0005	8635300	3	69.7834		ZPchr0006	53384968	0.118225
					ZPchr0005	8637300	3	71.9409		ZPchr0006	67465353	0.118055
					ZPchr0005	8639300	3	72.2349		ZPchr0006	67465400	0.123731
					ZPchr0005	8641300	3	71.7649		ZPchr0006	72055313	0.231433
					ZPchr0005	8643300	3	70.777		ZPchr0006	72450593	0.18933
					ZPchr0005	8645300	3	76.1456		ZPchr0006	87092514	0.110092
					ZPchr0005	8647300	3	77.7126		ZPchr0006	87092560	0.105963
					ZPchr0005	8649300	3	78.0065		ZPchr0006	92177524	0.132813
					ZPchr0005	8651300	3	77.7284		ZPchr0006	93383214	0.130236
					ZPchr0005	8653300	3	77.0502		ZPchr0006	99313281	0.145261
					ZPchr0005	8655300	3	76.0477		ZPchr0007	1090827	0.12989
					ZPchr0005	8657300	3	74.7709		ZPchr0007	8313799	0.180203
					ZPchr0005	8659300	3	73.2612		ZPchr0007	8313879	0.541975
					ZPchr0005	8661300	3	71.5536		ZPchr0007	32970287	0.347203
					ZPchr0005	8663300	3	69.6775		ZPchr0008	10935934	0.183082
					ZPchr0005	8665300	3	67.6574		ZPchr0008	47862405	0.109112
					ZPchr0005	8667300	3	73.3196		ZPchr0008	66314001	0.13607
					ZPchr0005	8669300	3	75.7307		ZPchr0008	69497052	0.137697
					ZPchr0005	8671300	3	76.4861		ZPchr0008	71264127	0.192572
					ZPchr0005	8673300	3	76.6988		ZPchr0008	71264174	0.196627
					ZPchr0005	8675300	3	76.5886		ZPchr0009	3051235	0.258309
					ZPchr0005	8677300	3	76.2429		ZPchr0009	3921432	0.137598
					ZPchr0005	8679300	3	75.7084		ZPchr0009	4810728	0.259442
					ZPchr0005	8681300	3	75.0155		ZPchr0009	5772283	0.100381
					ZPchr0005	8683300	3	74.1866		ZPchr0009	10281970	0.175287
					ZPchr0005	8685300	3	73.2395		ZPchr0009	10281986	0.191743
					ZPchr0005	8687300	3	72.1898		ZPchr0009	15761910	0.14509
					ZPchr0005	8689300	3	71.051		ZPchr0009	21181614	0.222254
					ZPchr0005	8691300	3	69.8344		ZPchr0009	21181630	0.222254
					ZPchr0005	8693300	3	68.5502		ZPchr0009	25526051	0.204665
					ZPchr0005	8695300	3	67.2069		ZPchr0009	25526057	0.112161
					ZPchr0005	8697300	3	66.0051		ZPchr0009	27824023	0.122369
					ZPchr0005	8699300	3	65.1046		ZPchr0009	57768208	0.239013
					ZPchr0005	8701300	3	64.569		ZPchr0009	57768254	0.441633
					ZPchr0005	8703300	3	64.2976		ZPchr0009	65467687	0.118986
					ZPchr0005	8705300	3	64.133		ZPchr0009	67735466	0.516737
					ZPchr0005	8707300	3	63.97		ZPchr0009	68031059	0.354538
					ZPchr0005	8709300	3	63.761		ZPchr0009	70068518	0.282283
					ZPchr0005	8711300	3	63.4896		ZPchr0009	70068531	0.236508
					ZPchr0005	8713300	3	63.153		ZPchr0009	80431130	0.115751
					ZPchr0005	8715300	3	62.7537		ZPchr0009	80431144	0.115751
					ZPchr0005	8717300	3	62.2962		ZPchr0010	7519110	0.168442
					ZPchr0005	8719300	3	61.7858		ZPchr0010	7589273	0.160798
					ZPchr0005	8721300	3	61.2277		ZPchr0010	7683787	0.191042
					ZPchr0005	8723300	3	60.627		ZPchr0010	30927993	0.146537
					ZPchr0005	8725300	1	60.0075		ZPchr0010	53768925	0.241785
					ZPchr0005	9639300	1	72.2979		ZPchr0010	89846754	0.213075
					ZPchr0005	9641300	1	72.3316		ZPchr0010	89846796	0.126553
					ZPchr0005	9643300	1	72.3554		ZPchr0010	89846823	0.115695
					ZPchr0005	9645300	1	72.3701		ZPchr0010	109331578	0.287917
					ZPchr0005	9647300	1	72.376		ZPchr0010	110850067	0.166987
					ZPchr0005	9649300	1	72.7332		ZPchr0010	110850079	0.131216
					ZPchr0005	9651300	1	73.4651		ZPchr0010	110926376	0.205972
					ZPchr0005	9653300	1	73.9934		ZPchr0011	1123958	0.186335
					ZPchr0005	9655300	1	74.404		ZPchr0011	1123990	0.17345
					ZPchr0005	9657300	1	74.7374		ZPchr0011	7078125	0.378046
					ZPchr0005	9659300	1	75.0157		ZPchr0011	7078173	0.353629
					ZPchr0005	9661300	1	75.2525		ZPchr0011	7078180	0.211481
					ZPchr0005	9663300	1	75.4567		ZPchr0011	29848224	0.193727
					ZPchr0005	9665300	1	75.6345		ZPchr0011	47251747	0.150707
					ZPchr0005	9667300	1	75.7904		ZPchr0011	47251755	0.103908
					ZPchr0005	9669300	1	75.9276		ZPchr0011	47251756	0.147592
					ZPchr0005	9671300	1	76.0487		ZPchr0011	47251780	0.120299
					ZPchr0005	9673300	1	76.1558		ZPchr0011	51325807	0.10063
					ZPchr0005	9675300	1	76.2503		ZPchr0011	51325822	0.389114
					ZPchr0005	9677300	1	76.3337		ZPchr0011	51326130	0.146017
					ZPchr0005	9679300	1	76.407		ZPchr0011	51326143	0.391087
					ZPchr0005	9681300	1	76.471		ZPchr0011	51326176	0.391087
					ZPchr0005	9683300	1	76.5265		ZPchr0012	24913298	0.110681
					ZPchr0005	9685300	1	76.5743		ZPchr0012	24913340	0.104193
					ZPchr0005	9687300	1	76.6148		ZPchr0012	31919282	0.12278
					ZPchr0005	9689300	1	76.6485		ZPchr0012	50623388	0.296142
					ZPchr0005	9691300	1	76.6758		ZPchr0012	64109278	0.250312
					ZPchr0005	9693300	1	76.6971		ZPchr0012	76381574	0.116403
					ZPchr0005	9695300	1	76.7128		ZPchr0012	78762240	0.20696
					ZPchr0005	9697300	1	76.7231		ZPchr0012	104864830	0.477041
					ZPchr0005	9699300	1	76.7283		ZPchr0012	105517659	0.396022
					ZPchr0005	9701300	1	76.7286		ZPchr0013	1138736	0.100708
					ZPchr0005	9703300	1	76.7243		ZPchr0013	2846322	0.372197
					ZPchr0005	9705300	1	76.7154		ZPchr0013	5439928	0.170392
					ZPchr0005	9707300	1	76.7023		ZPchr0013	14793679	0.517592
					ZPchr0005	9709300	1	76.6851		ZPchr0013	41276093	0.146537
					ZPchr0005	9711300	1	76.6638		ZPchr0013	41276140	0.173811
					ZPchr0005	9713300	1	76.6388		ZPchr0013	98821368	0.119084
					ZPchr0005	9715300	1	76.6779		ZPchr0013	98821375	0.137115
					ZPchr0005	9717300	1	76.8922		ZPchr0013	98821377	0.137115
					ZPchr0005	9719300	1	77.0763		ZPchr0013	98821394	0.16192
					ZPchr0005	9721300	1	77.2356		ZPchr0013	107988156	0.100469
					ZPchr0005	9723300	1	77.3741		ZPchr0013	111143080	0.283485
					ZPchr0005	9725300	1	77.4948		ZPchr0015	750882	0.167812
					ZPchr0005	9727300	1	77.6		ZPchr0015	750889	0.248459
					ZPchr0005	9729300	1	77.6915		ZPchr0015	750912	0.288742
					ZPchr0005	9731300	1	77.7709		ZPchr0015	1095865	0.242254
					ZPchr0006	1206745	2	86.7649		ZPchr0015	1095869	0.286457
					ZPchr0006	1208745	2	85.6506		ZPchr0015	1983266	0.194347
					ZPchr0006	1210745	2	85.66		ZPchr0015	7448436	0.167984
					ZPchr0006	1212745	2	95.2258		ZPchr0015	7448442	0.167984
					ZPchr0006	1214745	2	90.3908		ZPchr0015	7448456	0.401238
					ZPchr0006	1216745	2	98.1597		ZPchr0015	7448493	0.217745
					ZPchr0006	1218745	2	98.8676		ZPchr0015	12408059	0.132829
					ZPchr0006	1220745	2	90.6765		ZPchr0015	12597871	0.238933
					ZPchr0006	1222745	2	89.1412		ZPchr0015	21381245	0.155091
					ZPchr0006	1224745	2	82.3472		ZPchr0015	21894614	0.189547
					ZPchr0006	1226745	2	75.2411		ZPchr0015	24868246	0.165247
					ZPchr0006	1228745	2	63.8055		ZPchr0015	24868259	0.147504
					ZPchr0006	1232745	2	71.6859		ZPchr0015	28682572	0.364537
					ZPchr0006	1234745	2	61.2376		ZPchr0015	28682599	0.22968
					ZPchr0006	1236745	2	85.6681		ZPchr0015	33101578	0.142568
					ZPchr0006	1238745	2	84.2356		ZPchr0015	33101589	0.100486
					ZPchr0006	1240745	2	94.0474		ZPchr0015	33101596	0.132333
					ZPchr0006	1242745	2	98.8689		ZPchr0015	33101619	0.141476
					ZPchr0006	1244745	2	97.116		ZPchr0015	33101658	0.141476
					ZPchr0006	1246745	2	90.3927		ZPchr0015	33101662	0.189769
					ZPchr0006	1248745	2	90.6772		ZPchr0015	39003480	0.129662
					ZPchr0006	1250745	2	96.0548		ZPchr0015	39003531	0.165554
					ZPchr0006	1252745	2	93.695		ZPchr0016	7873639	0.151482
					ZPchr0006	1254745	2	89.1417		ZPchr0016	7873660	0.101271
					ZPchr0006	1256745	2	85.6686
					ZPchr0006	1258745	2	86.4796
					ZPchr0006	1260745	2	90.3042
					ZPchr0006	1262745	2	94.4683
					ZPchr0006	1264745	2	92.2398
					ZPchr0006	1266745	2	98.8692
					ZPchr0006	1268745	2	98.6296
					ZPchr0006	1270745	2	96.0689
					ZPchr0006	1272745	2	92.0037
					ZPchr0006	1274745	2	86.8598
					ZPchr0006	1276745	2	90.6774
					ZPchr0006	1278745	2	95.9754
					ZPchr0006	1280745	2	95.8243
					ZPchr0006	1282745	2	94.3801
					ZPchr0006	1284745	2	92.0784
					ZPchr0006	1286745	2	89.1418
					ZPchr0006	1288745	2	85.7234
					ZPchr0006	1290745	2	81.9364
					ZPchr0006	1292745	2	81.8771
					ZPchr0006	1294745	2	82.5288
					ZPchr0006	1296745	2	82.3475
					ZPchr0006	1298745	2	81.5998
					ZPchr0006	1300745	2	80.432
					ZPchr0006	1302745	2	78.9376
					ZPchr0006	1304745	2	77.1884
					ZPchr0006	1306745	2	85.6689
					ZPchr0006	1308745	2	87.0162
					ZPchr0006	1310745	2	86.4799
					ZPchr0006	1312745	2	84.9309
					ZPchr0006	1314745	2	90.3045
					ZPchr0006	1316745	2	94.1853
					ZPchr0006	1318745	2	94.4686
					ZPchr0006	1320745	2	93.705
					ZPchr0006	1322745	2	92.24
					ZPchr0006	1324745	2	96.5436
					ZPchr0006	1326745	2	98.8694
					ZPchr0006	1328745	2	99.1402
					ZPchr0006	1330745	2	98.6298
					ZPchr0006	1332745	2	97.5718
					ZPchr0006	1334745	2	96.069
					ZPchr0006	1336745	2	94.1936
					ZPchr0006	1338745	2	92.0039
					ZPchr0006	1340745	2	89.5467
					ZPchr0006	1342745	2	86.8599
					ZPchr0006	1344745	2	83.975
					ZPchr0006	1346745	2	90.6775
					ZPchr0006	1348745	2	95.1086
					ZPchr0006	1350745	2	95.9755
					ZPchr0006	1352745	2	96.1109
					ZPchr0006	1354745	2	95.8244
					ZPchr0006	1356745	2	95.2279
					ZPchr0006	1358745	2	94.3802
					ZPchr0006	1360745	2	93.3204
					ZPchr0006	1362745	2	92.0784
					ZPchr0006	1364745	2	90.6788
					ZPchr0006	1366745	2	89.1419
					ZPchr0006	1368745	2	87.4851
					ZPchr0006	1370745	2	85.7235
					ZPchr0006	1372745	2	83.8701
					ZPchr0006	1374745	2	81.9364
					ZPchr0006	1376745	2	81.2992
					ZPchr0006	1378745	2	81.8771
					ZPchr0006	1380745	2	82.3268
					ZPchr0006	1382745	2	82.5288
					ZPchr0006	1384745	2	82.5222
					ZPchr0006	1386745	2	82.3476
					ZPchr0006	1388745	2	82.0335
					ZPchr0006	1390745	2	81.5999
					ZPchr0006	1392745	2	81.0619
					ZPchr0006	1394745	2	80.432
					ZPchr0006	1396745	2	79.7208
					ZPchr0006	1398745	2	78.9376
					ZPchr0006	1400745	2	78.091
					ZPchr0006	1402745	2	77.1884
					ZPchr0006	1404745	2	76.2366
					ZPchr0006	1406745	2	75.2414
					ZPchr0006	1408745	2	74.2081
					ZPchr0006	1410745	2	73.1415
					ZPchr0006	1412745	2	72.0457
					ZPchr0006	1414745	2	70.9247
					ZPchr0006	1416745	2	69.7788
					ZPchr0006	1418745	2	68.6083
					ZPchr0006	1420745	2	67.4229
					ZPchr0006	1422745	2	66.2256
					ZPchr0006	1424745	2	65.0191
					ZPchr0006	1426745	2	63.8057
					ZPchr0006	1428745	2	62.5873
					ZPchr0006	1430745	2	61.3656
					ZPchr0006	1432745	2	60.1421
					ZPchr0011	1367066	12	60.0126
					ZPchr0011	1369066	12	61.6945
					ZPchr0011	1371066	12	62.5969
					ZPchr0011	1373066	12	63.0466
					ZPchr0011	1375066	10	63.2504
					ZPchr0011	1377066	10	63.167
					ZPchr0011	1379066	10	62.8928
					ZPchr0011	1381066	10	62.4589
					ZPchr0011	1383066	10	61.8888
					ZPchr0011	1385066	10	61.1964
					ZPchr0011	1387066	10	60.3926
					ZPchr0011	1395066	10	60.4266
					ZPchr0011	1397066	10	61.5729
					ZPchr0011	1399066	10	62.1701
					ZPchr0011	1401066	10	62.4803
					ZPchr0011	1403066	10	62.5999
					ZPchr0011	1405066	10	62.5762
					ZPchr0011	1407066	10	62.4349
					ZPchr0011	1409066	10	62.1914
					ZPchr0011	1411066	10	61.8551
					ZPchr0011	1413066	10	61.4314
					ZPchr0011	1415066	10	60.923
					ZPchr0011	1417066	10	60.3297
					ZPchr0013	6216250	2	95.1508
					ZPchr0013	6218250	2	75.0456
					ZPchr0013	6220250	2	78.5257
					ZPchr0013	6222250	2	92.2847
					ZPchr0013	6224250	2	81.6576
					ZPchr0013	6226250	2	92.4258
					ZPchr0013	6228250	2	94.9418
					ZPchr0013	6230250	2	93.8313
					ZPchr0013	6232250	2	86.1467
					ZPchr0013	6234250	2	83.9924
					ZPchr0013	6236250	2	75.5721
					ZPchr0013	6238250	2	63.0088
					ZPchr0013	6246250	2	78.4084
					ZPchr0013	6248250	2	75.1364
					ZPchr0013	6250250	2	87.5683
					ZPchr0013	6252250	2	94.8745
					ZPchr0013	6254250	2	92.1507
					ZPchr0013	6256250	2	84.4657
					ZPchr0013	6258250	2	92.2111
					ZPchr0013	6260250	2	95.0708
					ZPchr0013	6262250	2	92.163
					ZPchr0013	6264250	2	87.0258
					ZPchr0013	6266250	2	80.4997
					ZPchr0013	6268250	2	84.252
					ZPchr0013	6270250	2	85.879
					ZPchr0013	6272250	2	88.3603
					ZPchr0013	6274250	2	85.5608
					ZPchr0013	6276250	2	94.888
					ZPchr0013	6278250	2	94.1918
					ZPchr0013	6280250	2	91.1606
					ZPchr0013	6282250	2	86.5782
					ZPchr0013	6284250	2	80.8787
					ZPchr0013	6286250	2	91.6309
					ZPchr0013	6288250	2	95.2563
					ZPchr0013	6290250	2	94.8343
					ZPchr0013	6292250	2	93.1104
					ZPchr0013	6294250	2	90.5021
					ZPchr0013	6296250	2	87.236
					ZPchr0013	6298250	2	83.4693
					ZPchr0013	6300250	2	79.3191
					ZPchr0013	6302250	2	83.837
					ZPchr0013	6304250	2	84.5457
					ZPchr0013	6306250	2	84.2396
					ZPchr0013	6308250	2	83.3407
					ZPchr0013	6310250	2	82.0052
					ZPchr0013	6312250	2	80.3312
					ZPchr0013	6314250	2	78.3939
					ZPchr0013	6316250	2	78.2714
					ZPchr0013	6318250	2	79.2685
					ZPchr0013	6320250	2	78.4601
					ZPchr0013	6322250	2	76.6137
					ZPchr0013	6324250	2	85.4596
					ZPchr0013	6326250	2	88.506
					ZPchr0013	6328250	2	88.5632
					ZPchr0013	6330250	2	87.5735
					ZPchr0013	6332250	2	85.8612
					ZPchr0013	6334250	2	93.0478
					ZPchr0013	6336250	2	94.9915
					ZPchr0013	6338250	2	95.091
					ZPchr0013	6340250	2	94.4057
					ZPchr0013	6342250	2	93.1528
					ZPchr0013	6344250	2	91.4356
					ZPchr0013	6346250	2	89.3295
					ZPchr0013	6348250	2	86.8951
					ZPchr0013	6350250	2	84.1807
					ZPchr0013	6352250	2	81.2253
					ZPchr0013	6354250	2	78.0616
					ZPchr0013	6356250	2	91.0934
					ZPchr0013	6358250	2	94.6112
					ZPchr0013	6360250	2	95.3525
					ZPchr0013	6362250	2	95.3837
					ZPchr0013	6364250	1	94.8178
					ZPchr0013	6366250	1	94.1065
					ZPchr0013	6368250	1	93.1339
					ZPchr0013	6370250	1	91.9399
					ZPchr0013	6372250	1	90.5554
					ZPchr0013	6374250	1	89.0057
					ZPchr0013	6376250	1	87.3122
					ZPchr0013	6378250	1	85.4929
					ZPchr0013	6380250	1	83.5635
					ZPchr0013	6382250	1	81.5376
					ZPchr0013	6384250	1	79.4275
					ZPchr0013	6386250	1	82.3416
					ZPchr0013	6388250	1	83.7329
					ZPchr0013	6390250	1	84.3055
					ZPchr0013	6392250	1	84.4995
					ZPchr0013	6394250	1	84.4509
					ZPchr0013	6396250	1	84.2213
					ZPchr0013	6398250	1	83.8445
					ZPchr0013	6400250	1	83.3422
					ZPchr0013	6402250	1	82.7304
					ZPchr0013	6404250	1	82.0222
					ZPchr0013	6406250	1	81.2289
					ZPchr0013	6408250	1	80.3606
					ZPchr0013	6410250	1	79.426
					ZPchr0013	6412250	1	78.4332
					ZPchr0013	6414250	1	77.3889
					ZPchr0013	6416250	1	76.2995
					ZPchr0013	6418250	1	75.1704
					ZPchr0013	6420250	1	74.0065
					ZPchr0013	6422250	1	72.8123
					ZPchr0013	6424250	1	71.5917
					ZPchr0013	6426250	1	70.3448
					ZPchr0013	6428250	1	69.0733
					ZPchr0013	6430250	1	67.7864
					ZPchr0013	6432250	1	66.4874
					ZPchr0013	6434250	1	65.1791
					ZPchr0013	6436250	1	63.8638
					ZPchr0013	6438250	1	62.5437
					ZPchr0013	6440250	1	61.2208
					ZPchr0013	6712250	1	75.1238
					ZPchr0013	6714250	1	76.9468
					ZPchr0013	6716250	1	77.8134
					ZPchr0013	6718250	1	78.3356
					ZPchr0013	6720250	1	78.6661
					ZPchr0013	6722250	1	78.8675
					ZPchr0013	6724250	1	78.9718
					ZPchr0013	6726250	1	78.9977
					ZPchr0013	6728250	1	78.9573
					ZPchr0013	6730250	1	78.8589
					ZPchr0013	6732250	1	78.7082
					ZPchr0013	6734250	1	78.5099
					ZPchr0013	6736250	1	78.2674
					ZPchr0013	6738250	1	77.9836
					ZPchr0013	6740250	1	77.6608
					ZPchr0013	6742250	1	77.3012
					ZPchr0013	6744250	1	76.9065
					ZPchr0013	6746250	1	76.4783
					ZPchr0013	6748250	1	76.0181
					ZPchr0013	6750250	1	75.5274
					ZPchr0013	6752250	1	75.0072
					ZPchr0013	6754250	1	74.4589
					ZPchr0013	6756250	1	84.552
					ZPchr0013	6758250	1	86.226
					ZPchr0013	6760250	1	87.073
					ZPchr0013	6762250	1	87.6062
					ZPchr0013	6764250	1	87.9632
					ZPchr0013	6766250	1	88.2018
					ZPchr0013	6768250	1	88.352
					ZPchr0013	6770250	1	88.4317
					ZPchr0013	6772250	1	88.4523
					ZPchr0013	6774250	1	88.4217
					ZPchr0013	6776250	1	88.3457
					ZPchr0013	6778250	1	88.2286
					ZPchr0013	6780250	1	88.074
					ZPchr0013	6782250	1	87.8845
					ZPchr0013	6784250	1	87.6625
					ZPchr0013	6786250	1	87.4099
					ZPchr0013	6788250	1	87.1284
					ZPchr0013	6790250	1	86.8194
					ZPchr0013	6792250	1	86.4842
					ZPchr0013	6794250	1	86.124
					ZPchr0013	6796250	1	85.7398
					ZPchr0013	6798250	1	85.3325
					ZPchr0013	6800250	1	84.9031
					ZPchr0013	6802250	1	84.4524
					ZPchr0013	6804250	1	90.8779
					ZPchr0013	6806250	1	92.5278
					ZPchr0013	6808250	1	93.3693
					ZPchr0013	6810250	1	93.9076
					ZPchr0013	6812250	1	94.2793
					ZPchr0013	6814250	1	94.5416
					ZPchr0013	6816250	1	94.7245
					ZPchr0013	6818250	1	94.8456
					ZPchr0013	6820250	1	94.9158
					ZPchr0013	6822250	1	94.943
					ZPchr0013	6824250	1	94.9324
					ZPchr0013	6826250	1	94.8881
					ZPchr0013	6828250	1	94.8129
					ZPchr0013	6830250	1	94.7094
					ZPchr0013	6832250	1	94.5792
					ZPchr0013	6834250	1	94.4239
					ZPchr0013	6836250	1	94.2447
					ZPchr0013	6838250	1	94.0429
					ZPchr0013	6840250	1	93.8192
					ZPchr0013	6842250	1	93.5746
					ZPchr0013	6844250	1	93.3099
					ZPchr0013	6846250	1	93.0258
					ZPchr0013	6848250	1	92.723
					ZPchr0013	6850250	1	92.4021
					ZPchr0013	6852250	1	92.0639
					ZPchr0013	6854250	1	91.7088
					ZPchr0013	6856250	1	91.3375
					ZPchr0013	6858250	1	90.9505
					ZPchr0013	6860250	1	90.5484
					ZPchr0013	6862250	1	90.1317
					ZPchr0013	6864250	1	89.7008
					ZPchr0013	6866250	1	89.2563
					ZPchr0013	6868250	1	88.7985
					ZPchr0013	6870250	1	88.328
